# CD4^+^ T_h_ immunogenicity of the *Ascaris spp*. secreted products

**DOI:** 10.1101/699231

**Authors:** Friederike Ebner, Eliot Morrison, Miriam Bertazzon, Ankur Midha, Susanne Hartmann, Christian Freund, Miguel Álvaro-Benito

## Abstract

*Ascaris spp*. is a major health problem of humans and animals alike, and understanding the immunogenicity of its antigens is required for developing urgently needed vaccines. The parasite-secreted products represent the most relevant, yet highly complex (>250 proteins) antigens of *Ascaris spp.* as defining the pathogen-host interplay. We applied an *in vitro* antigen processing system coupled to quantitative proteomics to identify potential CD4^+^ T_h_ cell epitopes in *Ascaris suum*-secreted products. This approach restricts the theoretical list of epitopes, based on affinity prediction, by a factor of ∼1200. More importantly, selection of 2 candidate peptides based on experimental evidence demonstrated the presence of epitope-reactive T cells in *Ascaris*-specific T cell lines generated from healthy human individuals. Thus, this stringent work pipeline identifies a human haplotype-specific T cell epitope of a major human pathogen. The methodology described represents an easily adaptable platform for characterization of highly complex pathogenic antigens and their MHCII-restriction.
