## Supplementary material for "CD4^+^ T_h_ immunogenicity of the *Ascaris spp*. secreted products": Table S2. Consensus peptides

### Sheet: Table S2
Table S2. Consensus peptides defined by PLAtEAU after filtering background binders and controls
Consensus peptide	Proteins	Lead Protein	Lead Protein Start Pos.	Lead Protein End Pos.	T: T: T: Core epitope length	DR7_ESM	DR7_ESF	DR15_ESM	DR15_ESF	Source enriched	Source Abundance	Pred_Aff_DR7	Pred_Aff_DR15
YFDHDNAKDPLFASVSNRINDGPTF	F1L1C2	F1L1C2	69	83	25	0.0267735	0.000115063	6.14644e-05	0.000297064	Male	Medium	<=WB
YDTHSLYGTWMAIQTQKAQEE	F1KUA0;U1M8R0	F1KUA0	346	357	21	0.0185608	0.00459998	0.00024949	0.000167526	Male	High
SYFVKSTRTKVLLLADDENPAEQ	U1MRA1	U1MRA1	611	618	23	0.0383561	0.00204894	0.00135196	0.000105233	No	High	<=WB
AASNDLFQQTIVKVISAKTQVVAG	F1LHQ3;U1LZ59	F1LHQ3	50	65	24	0.000748632	0.00128367	0.000570263	0.00113461	Female	Medium	<=WB	<=SB
FKGPNGYISPWHDIPLFADEAKK	F1L719;Q86M43	F1L719	125	138	23	0.000473257	0.000600245	0.00126802	0.0180049	No	Medium
DSQKSELESMRAAGSSFDEIHEK	F1KTI9;F1KUF9	F1KTI9	345	367	23	0.000148345	0.00884686	0.000311064	0.0132633	Female	High
ATIEKVRALGANIGM	F1LE63;F1LEA7	F1LE63	95	106	15	0.0638204	0.139653	0.00513691	0.00611535	Male	High	<=WB	<=WB
WMDIERFAWPSNK	F1LE63;F1LEA7	F1LE63	95	106	13	0.029779	0.0410127	0.00459245	0.00151114	Male	High
NQVQATIEKVRALGANIG	F1LE63;F1LEA7	F1LE63	95	106	18	0.0395495	0.104531	0.000772226	0.00220373	Male	High
MTEQQKQQIRSMESSNVAPLEIKKK	F1KTI9;F1KUF9	F1KTI9	90	102	25	0.023425	0.0807366	0.00522373	0.480267	Female	High	<=WB	<=WB
WFQGDGMVRRKNLPIEYNL	F1LGA1;F1LIE3;F1LIE5;P27439;P27440;Q53ZF4;U1N6W5	F1LGA1	120	138	19	-	0.021368	-	0.0416555
FVEATGNSPLEITRSAGPPKND	Q6BD87;Q6BD89;Q6BD92;Q6BD94;Q6BD96;Q8ISC1	Q6BD87	102	123	22	7.39614e-06	0.0121505	1.05745e-06	0.00106528
VGSALSDPYLSFSASMAGLAGPLH	U1MH21	U1MH21	305	328	24	7.0609e-05	0.00474173	-	0.00190611			<=SB	<=WB
ARDLTTDEIIELKEFDAKMSEYQK	F1L6K0	F1L6K0	154	165	24	0.000376526	0.0237007	9.80172e-06	0.0226507	Female	Medium
SIGENHAQYSSIDAALDALKE	F1LEI7	F1LEI7	58	78	21	3.42524e-05	0.0142643	-	0.0180734	Female	Medium
LEAKILHYYDELEGDAKKE	F1KTI9;F1KUF9;Q06811	F1KTI9	934	952	19	9.80956e-06	0.000834087	0.556258	2	Female	High
DKQILRSIGENHAQY	F1LEI7	F1LEI7	52	66	15	-	0.000268676	0.00173409	0.210428	Female	Medium
MGPGGSIARIVSPQDYPYVVE	U1NQU8	U1NQU8	64	82	21	-	0.000960004	0.0147534	0.0352728	Female	Medium
TAVREVIEKYKTLPEATKQE	F1LEI7	F1LEI7	134	153	20	-	2.77229e-05	0.000153291	1.04857	Female	Medium
LIGQIVSSITASLR	F1L5N0;F1L868;U1NXZ9	F1L5N0	256	269	14	1.60524e-05	4.58951e-05	0.00062603	0.000995911	No	Medium	<=SB	<=WB
DKSISSQTTFIQSHLLKQ	U1MRA1	U1MRA1	534	551	18	1.96771e-05	2.77312e-05	0.000146175	0.000775732	No	High
MMSLDSLTFGQWRKTTAQIGF	F1KQK4;F1KQP6;U1MGQ2	F1KQK4	746	766	21	-	0.00107984	0.000806027	0.00100904	Female	Medium
VELLRWQGEDISPDRDGT	F1L8L6;U1N6X9	F1L8L6	116	133	18	1.67994e-06	3.03883e-05	0.000398755	0.00277686	Female	Medium
SNIDWLSKNRDEIIDWINQNLN	F1KQF7;U1NL82	F1KQF7	1750	1771	22	-	0.00015788	0.00121173	0.00321122	No	Medium
GRDITFSSFYETPGQTLYWKMPTPF	F1KPF4;F1KPG3;F1KPK5	F1KPF4	911	926	25	0.000168036	-	0.000680963	0.000447469	Male	Medium
VAPITSFMTPLDTYQLAPT	U1MRA1	U1MRA1	611	618	19	9.2051e-06	-	0.000797967	0.000203045	No	High	<=WB
GDVLQYKDSDFEDSIKG	F1KXK9	F1KXK9	17	33	17	-	-	0.000678685	0.00836012	Female	Medium
LAVNMVPFPR	F1L4P8;F1L5Q6;F1L5R2;F1L602;F1L7U3;F1L8A5;F1LDP6;F1LDW0;F1LH54;F1LHP4;U1N9C8	F1L4P8	310	319	10	-	-	0.00152854	0.00400928	No	Medium
DVNAAIATIK	F1L5N0;F1L868;F1LH98;U1NXZ9	F1L5N0	353	362	10	-	-	0.00142897	0.00253112	No	Medium
LRQQAVAIKGKLLCGTAPA	F1LEX9;U1P0G4	F1LEX9	26	44	19	-	-	0.00223214	0.00177573	Female	Medium
AVCMLANTTAIAEAWAR	F1L5G6;F1LHF5	F1L5G6	443	459	17	-	-	0.000203472	0.000288631	No	Medium
TVLIMELINNVAK	F1L4H4	F1L4H4	234	246	13	-	-	0.000321041	0.000368938	No	Medium		<=WB
AITVPELTQQMFDAK	F1L5Q6	F1L5Q6	211	225	15	-	-	0.000265947	0.000962455	No	Medium
DNIQGITKPAIR	F1L4K1;F1L914;F1LC49;Q27443	F1L4K1	25	36	12	-	-	0.000195068	0.000737597	No	Medium
LTPHKNYFVYEYASHVLPRPYK	F1L0R7	F1L0R7	430	445	22	-	-	0.00083377	0.000536206	No	Medium	<=SB	<=SB
RYFYNQEESVRFDSDVGEFRAVT	DRB*01:15	DRB*01:15	83	105	23	-	-	0.0116955	0.47079
SDVGEFRAVTE	DRB*01:15	DRB*01:15	96	106	11	-	-	0.0282847	0.570431
EDEVGSIEPY	F1LHC8	F1LHC8	91	100	10	-	-	0.991545	0.0392249	No	High
VFVIDVSRAVSLQDF	U1M5G4	U1M5G4	336	348	15	-	0.000173861	-	2.54638e-05	Female	Medium	<=SB
ARIFGSDGLLWNG	U1NRF9	U1NRF9	79	91	13	-	2.94578e-05	-	8.45428e-05	No	Medium
ASVLKLVVRSLSQVVQSGAQN	F1LAK0	F1LAK0	186	206	21	-	4.5144e-05	-	6.25182e-05
AESAVFRSWNADIVNM	F1L8K5;U1NK84	F1L8K5	203	218	16	-	5.26067e-06	-	5.30088e-05	Female	Medium		<=WB
YLYKGQISNGL	F1KQS3;U1M491	F1KQS3	41	51	11	-	1.79494e-05	-	4.32051e-05	Female	Medium	<=WB
TADGPILFDYSKNLIDE	F1KUW6;U1NWT5	F1KUW6	68	84	17	-	9.81153e-06	-	6.58025e-05	No	Medium
EAAADAPDATVIFKEGAPLGE	F1LI20;Q7YXK3	F1LI20	79	99	21	-	2.81925e-05	-	0.00113564	No	Medium
SSSLGKFDYQIFSKLEENE	F1KPM2	F1KPM2	1176	1194	19	-	5.84258e-05	9.57967e-07	0.000198839	Female	Medium
VSGFPTLKIFRNGVFAQDYDGPRE	F1KXK9	F1KXK9	89	112	24	-	4.41176e-05	-	0.000194655	Female	Medium		<=WB
KIFEKPIIFKTLVNLAAPQYQ	F1KPM2	F1KPM2	1087	1107	21	-	5.31043e-05	-	0.000267826	Female	Medium		<=WB
ASSGESLSDYITSHPSSLGAHEDG	F1L859	F1L859	59	82	24	-	2.75984e-05	-	0.000168463
LKQIATAILASGKGILAADESNPS	F1KQJ9;U1MCE0	F1KQJ9	17	40	24	-	2.08105e-05	-	0.000373758	Female	Medium
LNNDRITIEWTNTPDGAAK	F1LEI1;F1LGA1;F1LIE3;F1LIE5;P27439;P27440;Q53ZF4;U1N6W5	F1LEI1	85	103	19	-	9.46331e-05	-	0.00040776
VGAGVNAFDARNIITK	U1MEA2	U1MEA2	60	75	16	-	0.000615416	-	0.000393385	Female	Medium
QQALEAAKSAAVGSVPQ	Q93122	Q93122	76	92	17	7.87236e-06	0.000929547	-	0.000244921
MNSEDKSQILDYKVTSASGIFEVE	U1LVE6	U1LVE6	47	68	24	4.12579e-06	0.000768336	2.19473e-06	0.000453996			<=SB
HYLKTYLSWLTEEQKEKLKE	F1KTI9;F1KUF9;Q06811	F1KTI9	634	653	20	-	0.000142635	-	0.00250353	Female	High
AQIINTLPQRAVLDQ	F1KQS3;U1M491	F1KQS3	637	651	15	-	2.73238e-05	-	0.0154118	Female	Medium
VGNIEPYLLISH	F1LHW8;U1MA99	F1LHW8	60	71	12	-	2.8837e-05	-	0.0033538	No	Medium
ILKHVVGEEKAAELKNLKDSGASKEEL	F1KTI9;F1KUF9;Q06811	F1KTI9	964	990	27	-	5.80589e-05	-	0.00605632	Female	High
AQVIHTLPERTILDQ	F1KQK4;F1KQP6;U1MGQ2	F1KQK4	641	655	15	-	6.63509e-05	-	0.00805322	Female	Medium
AQALLEWIKKLSGENISTSGDREN	U1M6U4	U1M6U4	27	50	24	-	-	0.000157348	0.000123626	No	Medium
TIQNFPAFRTA	F1KPL9	F1KPL9	1435	1445	11	-	-	7.83243e-05	4.75774e-05	Male	Medium	<=WB	<=SB
YVQVFGASNVFDGSAIKSGPVTA	U1MRA1	U1MRA1	676	698	23	-	-	8.78699e-05	5.90189e-05	No	High
PNAIANQIKE	F1KU32;F1L8I9;F1LGY6;U1NRL6	F1KU32	131	140	10	-	-	7.60692e-06	3.86814e-05	No	High
ANGLAALGKYTGGGAGSAAG	F1L5H2;F1LCU9;U1M5S0	F1L5H2	348	359	20	-	-	6.96821e-06	7.51404e-05	No	High
FVDNVFPHHGYIWNYGALPQTWED	F1L719;F1LH74;Q86M43	F1L719	179	202	24	8.47192e-06	-	3.42456e-05	0.000232091	No	Medium
IVFASSQGENYANAVTE	U1MRA1	U1MRA1	158	166	17	-	1.7045e-05	2.19674e-05	1.02467e-05	No	High
TFQSVDLFEGRDLFS	U1M6U4	U1M6U4	106	120	15	-	-	9.6974e-06	0.00429281	No	Medium
LDIMQILDPHALDK	F1L8V4;U1MKZ2	F1L8V4	118	131	14	-	-	1.94791e-06	0.0062311	No	Medium
KKDEEKTDPEIEADIDAFVAKLGAD	F1LAR2;Q86M44	F1LAR2	90	114	25	-	-	-	0.00585264	No	Medium
YKVGQYVENYFSRLLDMLKA	F1KQK4;U1MGQ2	F1KQK4	1369	1388	20	-	-	-	0.00268804	Female	Medium
DAALDALKEKSEKLHAK	F1LEI7	F1LEI7	70	86	17	-	-	-	0.00276473	Female	Medium
AEVASGDDRNVVVEKSQQSYQE	F1KXW6;F1LAU0;F1LF96;W6EA75	F1KXW6	137	156	22	-	-	-	0.0033761	Female	High
YELPEAIRGFDYDWKPFPE	Q7YXJ9	Q7YXJ9	273	291	19	-	-	-	0.0154155	Female	Medium
NEIEAMLSGQLKDLQT	F1LB68	F1LB68	90	105	16	-	-	-	0.0205239	No	Medium
YDSDVTVWSPQGRLHQ	F1L3M2;U1NJ88	F1L3M2	6	21	16	-	-	1.36993e-06	0.000111435	No	Medium
IGPKFTAYDSADAE	U1MIR8	U1MIR8	672	685	14	-	-	-	5.66197e-05	No	Medium
EVRPALMNYFNNIF	U1M491	U1M491	1329	1342	14	-	-	-	6.29826e-05	Female	Medium		<=WB
IDTAYVYGNEAVIGK	F1LB68	F1LB68	46	60	15	-	-	-	6.4287e-05	No	Medium
NQDEMRDWIMPVGFDH	F1L5H3	F1L5H3	245	260	16	-	-	-	5.75732e-05
IPIISDNNHQISRD	F1L801;F1LCA2;F1LDA3;F1LFB4;F1LGD2;F1LI98;Q9NL98	F1L801	99	112	14	-	-	-	5.14833e-05	No	Medium
ATVIFKEGAPLGEVVLPLN	F1LI20;Q7YXK3	F1LI20	87	105	19	-	-	-	7.48853e-05	No	Medium
GDINTQPSQKIVFNAPYDDK	F1LEI1;F1LHB2;P27439;Q53ZF4	F1LEI1	8	27	20	-	-	-	8.27776e-05
SVSNSEKDIMAEIYKNGPVEGAFSV	P07858	P07858	231	255	25	-	-	-	8.29516e-05
GIVKYMRGQAGPSA	F1KXK9	F1KXK9	115	128	14	-	-	-	8.25875e-05	Female	Medium		<=WB
AEREIWSFGSGYGGNSL	F1KSI5;F1KVN0;F1KXJ0;F1L041;F1L1Z3;F1LEQ5;Q05893;U1MDY4;U1N8L0;U1NR83	F1KSI5	241	257	17	-	-	-	8.19458e-05	Female	Medium
YVRRGDLDYAVLPMDAETMPEL	F1KQK4;F1KQP6;U1MGQ2	F1KQK4	826	847	22	-	-	-	0.000100588	Female	Medium
SYRNIIQTLYGGQLEQ	F1L2I5	F1L2I5	134	149	16	-	-	-	0.00012106	Female	Medium
QILPYKEIPGFPNT	F1LBA4;U1MEL8	F1LBA4	58	71	14	-	-	-	0.000135544
ADFTAYRAFTPIPK	F1L859	F1L859	384	397	14	-	-	-	3.33533e-05			<=WB	<=WB
AKVKEYFNELPAEKQ	F1KTI9;F1KUF9	F1KTI9	237	251	15	-	-	-	1.44509e-05	Female	High
VEEKVEQQEQTE	U1M0J2	U1M0J2	30	41	12	-	-	-	1.66591e-05
DELRKADNELTDDLEKYHRS	F1KQS3;U1M491	F1KQS3	1572	1591	20	-	6.78869e-06	-	0.00204978	Female	Medium
LRQIAQAIVAPGKGILAADEST	F1L5H2;U1M5S0	F1L5H2	27	48	22	-	8.53997e-06	-	0.000590871	No	High
AVDMMWINNYFPYYANDK	F1L2I5	F1L2I5	224	241	18	-	3.82614e-06	-	0.000524108	Female	Medium
IIVPNEGDVTAFKNYEASGGGIA	U1LYB7	U1LYB7	628	650	23	-	-	-	0.00115351
TLIDYMSSGPVVA	F1LG83	F1LG83	111	123	13	-	-	-	0.000859394	Female	Medium	<=WB	<=WB
GMNVVREIESTPTHPGDRPQ	F1LEZ4;U1NRW8	F1LEZ4	203	222	20	-	-	-	0.000856589	Female	Medium
IENNQLVPDPIDHLETWKVLEK	F1KVX7;F1LB68	F1KVX7	40	61	22	-	-	-	0.000888787	No	Medium
EIEADIDAFVAKLGADYTNK	F1LAR2;Q86M44	F1LAR2	99	118	20	-	-	-	0.000909848	No	Medium
ALHAVTDEEKKQYIADFGPA	F1KTI9;F1KUF9;Q06811	F1KTI9	863	882	20	-	-	-	0.00101732	Female	High
FGEILDYLEKNLKIK	F1KPM2;U1NWH3	F1KPM2	2383	2397	15	-	-	-	0.000973685	Female	Medium
LTEPVDEYTIQAMPEFDGKRFQN	F1KUF1;F1KV29	F1KUF1	590	612	23	-	-	-	0.000957952	No	Low
ATDFLDQQFALIGTFANKRGGTAL	F1KPM2;U1NWH3	F1KPM2	2633	2656	24	-	-	-	0.000216452	Female	Medium		<=WB
ALEIAKEQGINVFEG	F1LBA4;U1MEL8	F1LBA4	187	201	15	-	-	-	0.000206471
AQKQLVKYLLSTESDAATYTE	F1KPM2;U1NWH3	F1KPM2	2101	2121	21	-	-	-	0.000598237	Female	Medium
SSLLQPNDVCSVVAQESHGTVF	F1KPM2;U1NWH3	F1KPM2	3048	3069	22	-	-	-	0.000595093	Female	Medium
YTDDIIVYTPK	F1KXK9	F1KXK9	189	199	11	-	-	-	0.000505267	Female	Medium
NSNAQEVVLGPAPHLVYRTIGGNID	F1KUA0	F1KUA0	50	74	25	-	-	-	0.000326228	Male	High
DRNGNYLWPGYGENIRVIDW	F1L041;U1MDY4	F1L041	596	615	20	-	-	-	0.000325612	Female	Medium
DSADKTLANFGWGGQENAG	Q7YXK2	Q7YXK2	235	253	19	-	-	-	0.000255913	Female	Medium
RNNVLKNLLTSFLQQVKN	U1LTC3	U1LTC3	382	399	18	-	-	-	0.000274658	Female	Medium
DDLEQYSRSY	F1KQK4;U1MGQ2	F1KQK4	1624	1633	10	-	-	-	0.00028215	Female	Medium
GNDISKGEVLSEYISSAPPPNTG	F1L5C6;F1LC55	F1L5C6	116	138	23	-	-	-	0.000287407	No	Medium
RTVVITFEKMNNME	F1L5N8;F1LHJ8;U1NI43	F1L5N8	233	246	14	-	-	-	0.000435436
GTVYDMGSRDLNNL	U1NYZ1	U1NYZ1	113	126	14	-	-	-	0.000386433	Female	Medium
VFGTLNTLVKSWLNEQRE	F1KPM2;U1NWH3	F1KPM2	2273	2290	18	-	-	-	0.000380569	Female	Medium
YGEENEVGNIEPYLL	F1LHW8;U1MA99	F1LHW8	54	68	15	-	-	-	0.000377865	No	Medium
YVALWYKHGQPVFGRAYPD	Q7YXK2	Q7YXK2	217	235	19	-	-	-	0.000406542	Female	Medium
ASNIVSYGERPNVKK	A8Y5V9;F1L7R9	A8Y5V9	127	141	15	4.97524e-05	-	0.0274433	6.70838e-06	Male	Medium
STFPDEQPRIVVIPYAFFLGAVA	U1MRA1	U1MRA1	554	576	23	0.000376635	-	0.00273842	0.000124758	No	High
THGSAQSPININIANVVAQKFDE	F1L837	F1L837	64	85	23	0.00264284	-	0.000993017	0.000154613	No	Medium
VITTYSSFLSPVS	F1KPL9	F1KPL9	1817	1829	13	0.000265636	1.83946e-05	0.00168048	1.7691e-05	Male	Medium	<=WB	<=WB
AKSMGVSVGIYTNYYNWQEIVG	F1LE63;F1LEA7	F1LE63	142	158	22	7.61769e-05	-	0.000780034	1.12634e-05	Male	High
ILLYTSAYGEGGFTDPKAIANQIKE	F1L0R7	F1L0R7	295	319	25	0.000270672	-	0.000714861	2.11398e-05	No	Medium
YRVFGTIQNFPAFR	F1KPL9;F1KQT8;U1MQT5	F1KPL9	676	689	14	0.000141065	-	0.00042745	1.70161e-05	Male	Medium	<=WB	<=SB
TLNMMQYANARIF	F1KPL9	F1KPL9	1114	1126	13	0.000245679	-	0.000260637	8.32662e-06	Male	Medium	<=WB	<=WB
SREAPKLVASLSNLNLVEGQT	F1KQG0	F1KQG0	923	943	21	1.11882e-05	-	7.78168e-05	-			<=WB	<=WB
SLYGHSVDALGMLVSTDASGK	F1KPH3;F1KPH7	F1KPH3	2821	2841	21	9.44946e-06	-	3.12637e-05	-	No	Low
LGGPIFFYTGNEGSIEE	F1L108;U1MJ81	F1L108	81	97	17	6.91901e-05	-	5.23608e-05	-	Male	Medium
TKDTSQGSNGNALNPYGEDISPLKF	U1P3P5	U1P3P5	102	126	25	4.16565e-05	-	0.00236617	-	Male	High
SELAFGRAKTVDGGFAPSGKNIYK	F1LDH6	F1LDH6	40	63	24	5.85545e-05	-	0.000431746	-	Male	Medium
FWIGAYENNGVYTWPDGSK	A8Y5V9;F1L7R9;U1N9J0	A8Y5V9	295	313	19	2.69898e-05	-	0.000351742	-	Male	Medium
STSRPTAIWYKDGVPIRE	F1KPE9;F1KPK6;U1MCT2	F1KPE9	136	153	18	6.6517e-05	-	0.000552812	-	Male	Low
EDGRTLSDYNIQ	F1L201;F1L737;F1L9Q8;F1LAS0;F1LBR8;F1LDA0;F1LDJ7;F1LEI3;F1LEJ6;F1LEJ7;F1LGK4;F1LGV3;F1LHW4;U1M1W1;U1M349	F1L201	68	79	12	-	-	0.00139072	-	No	Medium
FIDWEEYLRQLSTYADTSVRKQ	F1KPL9	F1KPL9	1755	1776	22	-	-	0.00101397	-	Male	Medium
AARNQNVLDWNGNLLNVQE	F1KR19	F1KR19	1104	1122	19	-	-	0.000352488	1.28335e-05
LSMLGRDIIAYAGQPAK	F1KPE9;U1MCT2	F1KPE9	4920	4935	17	-	-	0.000585636	5.36157e-06	Male	Low		<=WB
TTYPALVNYFNAANRAF	F1KPL9	F1KPL9	1013	1028	17	-	-	0.000153799	2.66648e-06	Male	Medium		<=WB
GNLPADIVTYLGERGNGQY	F1KR19	F1KR19	1441	1459	19	-	-	6.81123e-05	4.6106e-06
DKYIQLATYFPSSNVYG	U1P3P5	U1P3P5	202	218	17	-	-	0.000332696	-	Male	High
AALGKYTGGGAGSAAGQS	F1L5H2;F1LCU9;U1M5S0	F1L5H2	348	365	18	-	-	9.73748e-05	-	No	High
VTELGRPDAEY	DRB*01:15	DRB*01:15	104	114	11	-	-	0.000103013	-
DDEETFHMY	F1L771;P28316	F1L771	247	255	9	-	-	0.000130682	-	No	Medium
VQVTTYYNYPYVPDLPTQHEDKE	F1KQN0	F1KQN0	418	440	23	-	-	0.000128592	-	No	Medium
AFVNGNLDDFTSYNSL	F1L0R7	F1L0R7	241	256	16	-	-	0.000125069	-	No	Medium
FEEAVLASYDTAQQAVEQA	F1KPM2;U1NWH3	F1KPM2	2313	2331	19	-	-	7.47656e-05	-	Female	Medium
TIVNYLNFRVIDT	F1KPL9	F1KPL9	297	309	13	-	-	1.72043e-05	-	Male	Medium		<=SB
VIDIFGYDWLPH	F1KX94	F1KX94	301	312	12	-	-	2.11546e-05	-	Male	High
ATYDKGTVTILNDQHIR	U1MIR8	U1MIR8	146	162	17	-	-	4.02036e-05	-	No	Medium
DTTIVSIQEGGTVK	F1KPF4;F1KPG3	F1KPF4	1749	1762	14	-	-	4.40074e-05	-	Male	Medium
ANAGDYIITIRNPTGAAQ	F1KPJ7;F1KPK1	F1KPJ7	3186	3203	18	-	-	4.03688e-05	-	No	Low
PPAANMPAGGGVSTHTLTNPSAVRL	Q7YXK3	Q7YXK3	62	86	25	-	0.000909084	3.25391e-06	-
NAALKNTIVPMVE	F1KPM2;U1NWH3	F1KPM2	2252	2264	13	2.05825e-06	0.00379374	-	-	Female	Medium
LIEWTPANVNWVYE	F1LG83	F1LG83	187	200	14	-	0.00140137	-	-	Female	Medium	<=WB
TNGIEKTNDAVIVE	F1KQK4	F1KQK4	1562	1575	14	-	0.00120582	-	-	Female	Medium
YGDAATHPIDFGIAPASVIPKV	F1KYX0	F1KYX0	301	322	22	-	0.00122121	-	-	No	Medium	<=WB
TGVLLSRSVILTAGHGFLNEKGEAIR	U1NQU8	U1NQU8	99	124	26	-	0.00390494	-	-	Female	Medium	<=WB
EAEYEKAHAAAIAKFSPA	F1LAR2;Q86M44	F1LAR2	129	143	18	-	0.00297705	-	-	No	Medium	<=WB
IRELIEDVAALPMPV	F1LA15;U1P0Q2	F1LA15	138	152	15	-	0.00339707	-	-	No	Medium
AVEVRNYIKSKVDSLGPEAK	F1LEI7	F1LEI7	87	106	20	-	0.000232876	-	2.37609e-06	Female	Medium
LNEAISITNRLDE	U1LTC3	U1LTC3	344	356	13	-	0.000366973	-	4.62491e-06	Female	Medium
DIAKDKMQPTHPIRL	F1KXW6;F1LAU0;F1LF96;W6EA75	F1KXW6	159	173	15	-	0.00036576	-	-	Female	High
NAGKDTNGSQFFITTVQTSWLNGRH	F1LEZ4;U1NRW8	F1LEZ4	170	194	25	-	0.000347786	-	-	Female	Medium
TERGYSFTTTAEREIVRDIKE	F1L3U5;F1LAW8;F1LD26;F1LH12;U1NG85	F1L3U5	255	275	21	-	0.000245037	-	-	No	Medium
APLGEEDVAMRSVVVGRLE	F1KQS3;U1M491	F1KQS3	296	314	19	-	0.000274628	8.37912e-07	-	Female	Medium
RGGTALESIKAEILGDEIAIH	U1NWH3	U1NWH3	2633	2653	21	-	0.000279868	-	-	Female	Medium
GALLGELTLPL	Q6BD87;Q6BD89;Q6BD92;Q6BD94;Q6BD96;Q8ISC1	Q6BD87	146	156	11	-	0.00027944	-	-
FDGQVASVKVPLL	U1MGQ2	U1MGQ2	1529	1541	13	-	0.000279577	-	-
VRATSSNELGVEPEA	F1KQK4;F1KQP6;F1L7H2;U1MGQ2	F1KQK4	384	398	15	-	0.000656379	-	-	Female	Medium
PPAMDVLKGDAADMSPSQPKQTD	F1KSR7	F1KSR7	678	700	23	-	0.000745427	-	-
VQEWVNSQDSSVQ	U1M8L9	U1M8L9	71	83	13	-	0.000580882	-	-	Female	Low
AGQDATSVLKTLAPHV	Q17091	Q17091	78	93	16	-	0.000515021	-	-
DQMGENSRDTYGQIMGSRL	U1LTC3	U1LTC3	451	469	19	-	0.000518566	-	-	Female	Medium
NGSNENEATYADMFYEGIRDLHM	F1L8V4;U1MKZ2	F1L8V4	37	59	23	-	0.000174518	-	-	No	Medium
STNLKDVLADKIPQ	F1KSX9;F1KWZ6;U1MH21	F1KSX9	31	44	14	-	0.000131244	-	-
NLGISNVNAAKL	F1KZY8;F1LCS2	F1KZY8	75	86	12	-	0.000135402	-	-	Female	Medium	<=WB
NISNSIPVIRG	F1KSI5;U1N8L0	F1KSI5	24	34	11	-	7.6735e-05	-	-	Female	Medium
GGASDREFNEHFSKLL	F1L2I5	F1L2I5	90	105	16	-	9.67546e-05	-	-	Female	Medium
TIHPLDNLSMHPAAKVL	F1LCS2	F1LCS2	84	100	17	-	8.66657e-05	-	-	Female	Medium	<=WB
YSQSVKIL	F1LBE9	F1LBE9	118	125	8	3.06227e-06	2.11419e-05	-	-	Female	Medium
YTDDPSRPEDEWQITRVGSPDV	F1KPQ8	F1KPQ8	581	602	22	8.59308e-06	8.33329e-06	-	-	No	Medium
AFKGTSDMPLIQNF	U1NPX4	U1NPX4	1643	1656	14	1.16076e-05	4.14653e-05	-	-	No	Medium	<=WB
HKDDYGAFKLSHGKFYNDAVKDK	F1L144;F1L1U2;F1L878;F1LBI5	F1L144	39	61	23	-	3.74444e-05	-	-	Female	Medium	<=WB
VKQLQSSASQLLSVQNGLNL	F1L7Z3	F1L7Z3	330	349	20	-	3.85462e-05	-	-			<=WB
YQSDPSGNYTGWKATCIGNNHQ	F1LD64;F1LDS6	F1LD64	148	169	22	-	4.57759e-05	-	-
LSQPNKSYKMSSGNKV	F1L2I5	F1L2I5	108	123	16	-	5.94513e-05	-	-	Female	Medium	<=SB
LPYLAHSPNEIEAMLSG	F1LB68	F1LB68	82	98	17	-	5.77635e-05	-	-	No	Medium
VAPVEITRTAGPP	F1LI20;Q7YXK3	F1LI20	56	68	13	-	2.86845e-05	-	-	No	Medium
SQLIWSRAMGLPIERPK	U1MH21	U1MH21	461	477	17	-	3.10177e-05	-	-			<=SB	<=WB
RLIGNTNAFLIKDVDLK	F1KQK4;F1KQP6;U1MGQ2	F1KQK4	277	293	17	-	2.589e-05	-	-	Female	Medium
SSGLSDLYDPQNSYMTFEGVQVKGR	F1LDS9	F1LDS9	31	55	25	-	2.3878e-05	-	-
EWESPKGVPID	F1KSI5;F1KXJ0;F1KYG6;U1N8L0	F1KSI5	437	447	11	-	1.92413e-05	-	-	Female	Medium
SPVGRYLTTGFAPITL	F1KZY8;F1LCS2	F1KZY8	91	106	16	-	1.50271e-05	-	-	Female	Medium	<=WB
FVTSTSSWPQNTK	F1KQK4;F1KQP6;U1MGQ2	F1KQK4	1000	1012	13	-	1.49059e-05	-	-	Female	Medium
VELTGARDLGGQIQ	U1MSR9	U1MSR9	64	77	14	-	1.46913e-05	-	-
GDYSIQTGRNIVHGSDS	F1LG83	F1LG83	154	170	17	-	1.12735e-05	-	-	Female	Medium
DSYTKSGSKPSEL	F1LHI5	F1LHI5	108	120	13	-	2.90304e-06	-	-
TFTTQETITNAESAK	F1KUW6;U1NWT5	F1KUW6	233	247	15	-	1.73804e-06	-	-	No	Medium
SQVVQSGAQNIE	F1L4Z3;F1LAK0;F1LCI3;F1LDC1;U1NAA7	F1L4Z3	127	138	12	-	2.43211e-06	-	-
VEEALHAVTDEEKK	F1KTI9;F1KUF9;Q06811	F1KTI9	860	873	14	-	3.6798e-06	-	-	Female	High
SWELTGDEKLE	F1L8L6;U1N6X9	F1L8L6	243	253	11	-	3.8227e-06	-	-	Female	Medium
LYKSGVYQHVTGEMMGGHAI	P07858	P07858	261	280	20	-	4.13364e-06	-	-
ITDSIEEAKSFAAE	F1L144;F1L1U2;F1L878;F1LBI5	F1L144	329	342	14	-	4.25612e-06	-	-	Female	Medium
AVVKATEAGAVT	F1L2P3;F1L9F1	F1L2P3	356	367	12	-	4.41125e-06	-	-	No	Medium
ATTGDIVNTSSVSAVTASK	F1LAI9;U1LRQ7	F1LAI9	138	156	19	-	5.58094e-06	-	-
GAVKPWQEAGGHHISE	F1KWJ7;F1L1T0;F1L5I9;F1LFT3;U1MDM8	F1KWJ7	251	266	16	-	5.06502e-06	-	-
LAEFNDAFSKLISESSLSDEAKL	U1M683	U1M683	74	96	23	-	5.28439e-06	-	-
FYETYHKMATTIGIPLAFS	F1KQK4;F1KQP6;U1MGQ2	F1KQK4	879	897	19	-	6.56241e-06	-	-	Female	Medium	<=WB
RSENKQSLIYSPESLIK	F1KQS3;U1M491	F1KQS3	329	345	17	-	6.31835e-06	-	-	Female	Medium
VGIDMSHSSSQSL	F1KS82	F1KS82	702	714	13	-	7.53273e-06	-	-
ATQLNEYKIVASYEVR	F1KQS3;U1M491	F1KQS3	1316	1331	16	-	7.88812e-06	-	-	Female	Medium	<=SB	<=WB
IVKGHSSKYETFRPHVV	F1LHI5	F1LHI5	72	88	17	-	8.34496e-06	-	-
ELTRMILVNAVYFSGTWKNIFKK	F1L2I5	F1L2I5	185	207	23	-	8.5178e-06	-	-	Female	Medium
LEKSYELPDGQVIT	F1L3U5;F1LAV8;F1LAW4;F1LAW5;F1LAW8;F1LAW9;F1LBK2;F1LCH4;F1LCH5;F1LD26;F1LDN8;F1LDP8;F1LEQ3;F1LET7;F1LGL4;F1LGL5;F1LH12;F1LHF1;U1M7Z4;U1MLY3;U1MSU7;U1NG85	F1L3U5	297	310	14	-	8.77369e-06	-	-	No	Medium
GSHSITQSELLDS	F1KPM2;U1NWH3	F1KPM2	2992	3004	13	-	8.78247e-06	-	-	Female	Medium
ITPVTVFDKGQYTIVAVNTLGESR	F1KQG0	F1KQG0	993	1011	24	0.0030384	2.67636e-06	2.86186e-05	-
AQILPIDDNKLKVEWLHNGSPLK	F1KPJ7;F1KPK1	F1KPJ7	147	169	23	0.00401791	-	3.07091e-05	-	No	Low
AASFVKTIPVSQAIG	A8Y5V9;F1L7R9	A8Y5V9	60	70	15	0.00176521	-	0.000117716	-	Male	Medium	<=WB
YVFRYSGAGPLNGDPDVILRGN	F1KPF4;F1KPG3;F1KPK5	F1KPF4	940	961	22	5.6858e-05	-	-	9.56832e-06	Male	Medium	<=SB
SYLNIIRSIYDGQLEQ	F1L1S5	F1L1S5	134	149	16	2.03455e-05	-	-	6.5921e-05	No	High
YVYDVTSTASLQLMQGK	F1KPM2;U1NWH3	F1KPM2	57	73	17	0.000101173	3.30111e-06	-	-	Female	Medium	<=WB
DTGDTQLGPVSAEEIK	F1LGC3	F1LGC3	18	33	16	0.000145407	3.5288e-06	-	-
VGFIHTSLSEVNMHFSDIYKQ	U1P3X1	U1P3X1	209	229	21	0.000125228	1.80809e-05	-	-	Male	Medium
EEDMTKFKPDFTDITAENIITF	B2REF9;F1LCN6;F1LEG5	B2REF9	326	338	22	5.23974e-05	7.88654e-06	-	-	Female	Medium
YGKITDTVVNVISPPF	F1KQT8;U1MQT5	F1KQT8	1243	1258	16	5.85486e-05	1.50798e-05	-	-	Male	Medium
FIPFGSNEIQE	F1LF53;Q6PWM9	F1LF53	87	97	11	3.67434e-05	-	-	-	Male	Medium
KGPLLVTTEETVNE	F1KPF4;F1KPG3;F1KRA2	F1KPF4	2591	2604	14	3.68796e-05	-	-	-	Male	Medium
LAYQTHGWSKSTDWAIASLTNLVTE	F1KQF7;U1NL82	F1KQF7	1533	1557	25	3.13921e-05	-	-	-	No	Medium
SVIDNFKAASGLEFS	F1KQT8;U1MQT5	F1KQT8	908	922	15	2.79847e-05	-	-	-	Male	Medium	<=SB
NEWRGSDSETIGAIADE	F1KPH3;F1KPH7	F1KPH3	3582	3598	17	2.35131e-05	-	-	-	No	Low
YSGLNKHVPAVYIENDE	U1M5W7	U1M5W7	195	211	17	2.31607e-05	-	-	-	Male	Medium
FAQTIDHYVNSGGGPYI	F1KSB9;U1NBY1	F1KSB9	741	757	17	2.45217e-05	-	-	-
NDEELHESTDVHI	F1KPF2;U1NFY6	F1KPF2	608	620	13	1.89321e-05	-	-	-
AQLEWRREDGNALNDEATDE	F1KPF4;F1KPG3;F1KRA2	F1KPF4	2248	2267	20	1.92894e-05	-	-	-	Male	Medium
KPLADTTIVSIQE	F1KPF4;F1KPG3	F1KPF4	1745	1757	13	2.13288e-05	-	-	-	Male	Medium
YVGYITMGSQRTPM	U1NHZ7	U1NHZ7	80	93	14	2.09944e-05	-	-	-			<=WB	<=WB
SEEFEFSILEPAMLTK	F1KQT8	F1KQT8	332	347	16	2.1788e-05	-	-	-	Male	Medium	<=WB
VWQKPWENFEQFTIKE	F1KVP6	F1KVP6	118	133	16	1.29625e-05	-	-	-
YELSSANKL	F1L040;F1L0N2;F1L6X4;U1M2W9	F1L040	43	51	9	1.3731e-05	-	-	-	No	Medium	<=SB	<=WB
FVESQGNPASDPVV	F1KPY0	F1KPY0	1425	1438	14	1.00901e-05	-	-	-	Male	Medium
SYRPVSNPYGDNISPIF	F1KPW3;F1KRB6;F1KX94	F1KPW3	1363	1379	17	9.97077e-06	-	-	-	Male	High
EQIANAQVTIHPTNGGPL	F1KPF4;F1KPG3;F1KUT4	F1KPF4	4070	4087	18	1.14405e-05	-	-	-	Male	Medium
FDGKSYDMAVALWIPDSDK	U1M5W7	U1M5W7	110	128	19	1.15821e-05	-	-	-	Male	Medium
YTAAIFAVVAHIVANTED	F1L4G6;U1NNG2	F1L4G6	438	455	18	6.03127e-06	-	-	-
SLLAQSSGYTVR	U1MRA1	U1MRA1	82	93	12	6.81045e-06	-	-	-	No	High	<=WB
LIVNSNAQEL	F1KPW3	F1KPW3	619	628	10	8.34913e-06	-	-	-	Male	High
TYKVIMNNYLVDRHQ	F1KQT8;U1MQT5	F1KQT8	1295	1309	15	8.95272e-06	-	-	-	Male	Medium	<=WB	<=SB
QGAGENIYQFSTTGRIPSTE	F1LDH6	F1LDH6	92	111	20	7.77223e-06	-	-	-	Male	Medium	<=WB
DYYIRLQPYFPVPG	U1NL82	U1NL82	73	86	14	5.12975e-06	-	2.65929e-06	-	No	Medium	<=WB	<=SB
WTKVGTNTLPDSA	F1KPF4;F1KPG3;F1KPK5	F1KPF4	1296	1308	13	3.67502e-06	-	-	-	Male	Medium
SNLTENIQKIQEDIDE	U1P3X1	U1P3X1	285	300	16	4.33262e-05	-	-	-	Male	Medium
ATVQFSNSRLL	F1KQV9	F1KQV9	1248	1258	11	5.34934e-05	-	-	-			<=SB	<=WB
MNQTYTDAQKLE	U1MJD0	U1MJD0	206	217	12	5.54487e-05	-	-	-	Male	Medium
AAKAAFLKRAQANGLAALGK	F1L5H2;F1LCU9;U1M5S0	F1L5H2	333	352	20	5.19332e-05	-	-	-	No	High	<=WB
ALNDFQTTTGLTF	F1KPL9	F1KPL9	842	854	13	5.08031e-05	-	-	-	Male	Medium	<=WB
ANRDTHFTTADKIGILGDE	F1KQF7;U1NL82	F1KQF7	548	566	19	4.75822e-05	-	-	-	No	Medium
AVNEFGKASSEAML	F1KPF2;U1NFY6	F1KPF2	1672	1685	14	4.85288e-05	-	-	-
ISGIQDFSMFGIPYVG	F1KX94	F1KX94	42	57	16	4.93066e-05	-	-	-	Male	High
LAEYGISNADNILTRE	F1LDH6	F1LDH6	125	140	16	0.000151054	-	-	-	Male	Medium
LDISSTDSYTT	F1KPL9	F1KPL9	1965	1975	11	0.00013036	-	-	-	Male	Medium
LIDPLYATTSDYSIVAR	U1NPX4	U1NPX4	1310	1326	17	0.000138143	-	-	-	No	Medium
RQDGSSFGYDITDEDGILTIPR	F1KPF4;F1KPG3	F1KPF4	2068	2089	22	0.000109399	-	-	-	Male	Medium
SREGEEDLPDNAQVTGNRL	F1KPF4;F1KUT4	F1KPF4	4305	4323	19	0.000111373	-	-	-	Male	Medium
LQQFQLATTLSFPLLEQS	F1KPL9	F1KPL9	1601	1618	18	9.94224e-05	-	-	-	Male	Medium	<=SB
SVGEMEFAQTIDHYVNSGGGPY	F1KSB9;U1NBY1	F1KSB9	735	756	22	0.00010304	-	-	-
VYSLYKQATVGDINTPKPGATD	F1LD21;U1P442	F1LD21	81	102	22	9.62316e-05	-	-	-
LSNDQGTYLDFASLRDL	F1KPP1;U1MB48	F1KPP1	2766	2782	17	7.35568e-05	-	-	-
SVYAMQFATGRIF	F1KQT8;U1MQT5	F1KQT8	1183	1195	13	8.90197e-05	-	-	-	Male	Medium	<=WB	<=WB
GQIEPTNDNRLT	F1KPJ7;F1KPK1	F1KPJ7	545	556	12	8.43654e-05	-	-	-	No	Low
IDSSLSMTKEGLIQ	F1L8I9;U1NRL6	F1L8I9	53	66	14	8.32675e-05	-	-	-
DPWIYQATYPVLK	F1KQL5;F1KR19;F1KW74;U1M1R7	F1KQL5	1413	1423	13	0.000559267	-	9.86366e-06	-	No	High	<=SB	<=WB
LMDPWIYQATYPV	F1KQL5;F1KR19;F1KW74;U1M1R7	F1KQL5	1413	1423	13	0.000559267	-	9.86366e-06	-	No	High	<=WB
YRYLPYLYTLHYFAATSGSTVVR	F1KX94	F1KX94	116	138	23	0.000309689	4.2843e-06	3.71164e-05	-	Male	High	<=SB	<=WB
LSNDFSTFDSNMVANYF	F1KPL9	F1KPL9	1040	1055	17	0.000245635	-	3.59259e-05	-	Male	Medium	<=WB
SSFSTASTRNIIK	F1KPL9	F1KPL9	26	38	13	0.000337221	2.1899e-06	1.23463e-05	-	Male	Medium	<=SB
FSMVYSQASQSPQSLDK	F1KPL9	F1KPL9	2368	2384	17	2.79567e-05	-	4.81318e-06	-	Male	Medium
YIIPRQAPE	F1KPW3;F1KRB6;F1KX94;U1NHN2	F1KPW3	2210	2218	9	5.95346e-05	-	9.58268e-06	-	Male	High
TYNILPHRQYKV	F1KPQ8	F1KPQ8	1131	1142	12	0.000134936	-	4.21546e-06	-	No	Medium		<=WB
LVHPYYSISEQINPGAHFDI	F1L7U1;U1MCN1	F1L7U1	59	78	20	0.000220465	-	3.00314e-06	-	No	Medium
FEVPPIYDSDSATIIAF	U1P3X1	U1P3X1	373	389	17	0.00105082	-	-	-	Male	Medium
IDTFENTADWGL	F1KW74;U1M1R7	F1KW74	514	525	12	0.00111579	-	-	-	No	Medium
ALNGITANDVSSVLT	F1L1C2	F1L1C2	19	33	15	0.00076165	-	-	-	Male	Medium
SDPLVFDELTRAQLISDA	F1KQL5;F1KR19	F1KQL5	1520	1537	18	0.000796214	-	-	-	No	High
DSQGNPLAIESVTTNAL	F1KQ47;U1NPX4	F1KQ47	140	156	17	0.000690881	-	-	-	No	Medium
LGYDVTDNNGILT	F1KPF4;F1KPG3;F1KRA2	F1KPF4	2814	2826	13	0.000709867	-	-	-	Male	Medium
DLGNIEASQAGVAH	F1LCL1	F1LCL1	169	182	14	0.000711964	-	-	-
WIRSGSLPIDPSWVEADEK	F1KPQ8	F1KPQ8	1822	1840	19	0.000525483	-	-	-	No	Medium
FEQMTISQGLGQYA	F1L4K4;U1NM88	F1L4K4	78	91	14	0.000370861	1.65377e-06	-	-	Female	Medium
IVESVAQAIGAKQDQ	F1LB74;U1NHZ7	F1LB74	151	165	15	0.000279605	-	-	-
DVPINNFAYINTQKFAM	U1MJ81	U1MJ81	1135	1149	17	0.000267042	-	-	-	Male	Medium	<=WB
GAFYTFSRNHNDIGQIRQD	F1KPW3;F1KRB6;F1KX94	F1KPW3	2068	2086	19	0.000203861	-	-	-	Male	High
YQYSNANDVQL	F1KQL5;F1KR19	F1KQL5	1375	1385	11	0.000229327	8.48367e-07	-	-	No	High
EVITDTGTSFVGGPK	F1L3I0;F1L5L9;F1L723;U1NF90	F1L3I0	280	294	15	0.000389217	1.06296e-06	-	-	Male	Medium
AQFTPVDDPHL	F1KPJ7;F1KPK1	F1KPJ7	1600	1610	11	0.000405341	-	-	-	No	Low
EITSIEPYLVIH	U1P0K7	U1P0K7	76	87	12	0.000364541	-	-	-	No	Medium	<=WB	<=WB
ALFGEAGVNEIPEITK	U1M2L1	U1M2L1	120	135	16	0.000333295	-	-	-
FLTWSNVPTLSGGGLG	F1L837	F1L837	111	126	16	0.000345588	-	-	-	No	Medium
LSQDFEKFDSNLIANYF	F1KPL9	F1KPL9	2558	2567	17	0.00182564	-	3.60549e-06	-	Male	Medium	<=WB
YQGKKPWALTFSYGRAL	F1L5H2;F1LCU9;U1M5S0	F1L5H2	306	316	17	0.0030714	1.22147e-06	-	-	No	High
HMESVHESQTLHLEAQILPIDDNKL	F1KPJ7;F1KPK1	F1KPJ7	133	157	25	0.00365718	-	-	-	No	Low
WRKEDGSAFGYGVTDSQGVLSF	F1KPF4;F1KPG3;F1KPK5;F1KRA2	F1KPF4	2899	2920	22	0.002091	-	-	-	Male	Medium
WSTAYYDVPIDNFAFTSAQTYRMK	F1L108;U1MJ81	F1L108	48	71	24	0.00147196	-	-	-	Male	Medium	<=SB
WFLGDKELAATETYVF	U1LYA8	U1LYA8	111	120	16	0.0124279	1.07364e-06	-	-	No	Medium
TINTNVPSDKVPQDFLKKTSALVAK	F1KV03;Q6I6Y5;U1MU38	F1KV03	30	49	25	0.000306316	0.0099759	-	5.03782e-05	Female	Medium	<=WB
RTFIAIKPDAVQRGLIGK	F1LG83	F1LG83	54	71	18	2.06014e-05	0.0590688	-	-	Female	Medium	<=WB
NAGLVVLTDAYLYREPEPPR	F1KQN0	F1KQN0	696	715	20	4.2092e-05	0.000192183	-	0.000142885	No	Medium
KNPKLQPYVNAESKIIVDDVK	U1M695;U1MUX9	U1M695	44	64	21	0.000115578	1.71219e-05	2.91934e-06	0.000406786	No	High	<=WB
DQSGEFMFDFDGDEIFH	DRA*0101	DRA*0101	17	33	17	0.000316996	8.36668e-06	1.6872e-05	4.0389e-05
YSRIGSTLNIRIGPEGRYEPPLN	F1KPW3;F1KRB6;F1KX94	F1KPW3	476	498	23	0.000399869	6.04948e-05	1.07818e-05	1.03777e-05	Male	High
TNWWLPVPDTGFHATK	U1MI86	U1MI86	58	67	16	0.00296395	0.000714725	1.01926e-05	8.15114e-06	Male	Medium
LPVPDTGFHATKIRVF	U1MI86	U1MI86	58	67	16	0.00296395	0.000714725	1.01926e-05	8.15114e-06	Male	Medium	<=WB
TSSDEISKHISGVIMFHE	F1L5H2;F1LCU9;U1M5S0	F1L5H2	77	93	18	0.00193648	0.000378894	1.53215e-05	5.56097e-05	No	High
LTAKQNEYVQVFGASNVFDGSAIK	U1MRA1	U1MRA1	669	692	24	0.00020175	2.56863e-05	0.000204764	-	No	High
YENQFAWNKVGNVLF	F1KPY0	F1KPY0	949	963	15	0.00290505	0.000251489	0.0032722	-	Male	Medium	<=WB
ALDGLAQNVANAFKNYDKPS	U1MRA1	U1MRA1	698	717	20	0.00111059	0.000334049	0.000622976	8.83532e-06	No	High
VSQPNEGYQLSSANKLFVKE	F1L1S5	F1L1S5	108	123	20	0.000641698	0.000859231	1.04214e-05	-	No	High	<=SB	<=WB
NQFAWNKVGNVLFIESPRDVG	F1KPY0	F1KPY0	951	969	21	0.00247919	0.000238461	1.23661e-05	-	Male	Medium	<=WB
PHYTTFDGQVYE	F1KUR2;U1MQK3	F1KUR2	156	167	12	0.00145242	0.000180698	1.0666e-05	-	No	Medium
FAEVERYDTKLTPTHIVVL	U1MRA1	U1MRA1	383	396	19	0.0026868	0.000827929	9.63606e-05	-	No	High
ALHWDFENSRSSAFARVE	F1KQF7;U1NL82	F1KQF7	516	533	18	0.000628614	0.000955971	-	-	No	Medium
ISVPGGGVSKAVYFPIVPTQIGEVK	F1KQN0;F1KRK7	F1KQN0	902	922	25	0.000465945	0.000489443	-	-	No	Medium	<=WB
ETEKDSFIKDVLPVEL	F1L8V4;U1MKZ2	F1L8V4	70	85	16	0.000170156	0.00168896	-	-	No	Medium
YVVGPDRFITFDGRVF	F1KPM2;U1NWH3	F1KPM2	2607	2622	16	7.48318e-06	0.000295585	-	-	Female	Medium
VHGVMQTSSAFLPHRE	U1P2P9	U1P2P9	76	91	16	1.555e-05	0.00100848	-	-	No	Medium	<=WB
VKSSNNSNYTVTPNMGIVE	F1LGP8	F1LGP8	38	56	19	6.15505e-05	0.000596982	-	-			<=WB
HDDNEQIVQSGAILRH	F1L8V4;U1MKZ2	F1L8V4	14	29	16	5.37346e-05	0.000667486	-	-	No	Medium
LHDDNEQIVQSGAILR	F1L8V4;U1MKZ2	F1L8V4	14	29	16	5.37346e-05	0.000667486	-	-	No	Medium
FDVGLALTEAKNILNR	F1L4K4;U1NM88	F1L4K4	143	154	16	0.0213562	1.93726e-05	-	-	Female	Medium	<=WB
SSLSMTKDGLIE	F1L0R7	F1L0R7	195	206	12	0.00458749	1.03208e-05	-	-	No	Medium
NELSYKMAHVSTVSE	F1KUR2;U1MQK3	F1KUR2	199	211	15	0.000408225	9.67846e-05	-	-	No	Medium	<=SB
YGTDEIDGDYWIVKNSWGPGWGEKG	F1L0U9;F1L4M4;Q8MTV5;U1NPZ8	F1L0U9	76	100	25	0.000344563	0.000158225	-	-	No	Medium
AHYLQWNGNPLS	F1KUR2;U1MQK3	F1KUR2	832	843	12	0.000272404	5.85955e-05	-	-	No	Medium
LQRTVPVAVPGIVF	F1L5H2;F1LCU9;U1M5S0	F1L5H2	267	280	14	0.000678407	1.12679e-05	-	-	No	High
VYCSHGSGSLVLQLMKCLS	U1M5B0	U1M5B0	63	80	19	0.0014195	1.49462e-05	-	-
VENIIESEGNKF	F1KPM2;U1NWH3	F1KPM2	1905	1916	12	0.00116674	0.000222	-	-	Female	Medium
GESYAGVYTPTLTDLLIKR	F1KPY0	F1KPY0	1018	1034	19	0.00351199	0.000131256	-	-
Consensus peptide sequence is provided in the first column followed by the protein sources. Starting and end position in the lead protein from which the peptide derives is also shown. Similarly the peptide size and log2 transformed summed intensity of the different experiments is shown as well. The relative enrichment of the protein source (Female for ESF, Male for ESM or No if it is not found en…
